# Metabolomics of Thermoregulatory Transitions in the Eastern Skunk Cabbage (Symplocarpus foetidus)

**DOI:** 10.64898/2026.05.23.727417

**Authors:** Johanna Toth, Riley Mantulak, Maya Bozzo-Rey, Alexander G. Little

## Abstract

The Eastern skunk cabbage (*Symplocarpus foetidus*) is a thermogenic plant with remarkably precise thermoregulatory control. Its unique sexual dimorphism in thermogenic strategy, homeothermy in female-phase flowers versus diurnal heterothermy in male-phase flowers, offers a powerful natural framework to identify thermoregulatory signaling pathways. We used untargeted metabolomics and LC-MS/MS to compare metabolite profiles across four groups: homeothermic females sampled at midday and midnight, and diurnally heterothermic males sampled at midday and midnight. Pairwise comparisons and cross-filtering against circadian- and sex-specific metabolite changes yielded 190 candidate thermoregulatory metabolites. Principal component analysis revealed that thermogenic state (warm vs. cold) was the primary axis of metabolic variation, accounting for nearly 55% of variance. Metabolite set enrichment analysis identified significant enrichment for octadecanoid formation from linoleic acid, linoleic acid oxylipin metabolism, and eicosanoid metabolism via cyclooxygenases. Oxylipins including 9-oxoODE, 9(S)-HOT, 13(S)-HOT, and 15-OxoETE were among the compounds most strongly associated with low thermogenic activity. We propose that lipoxygenase-derived cyclopentenone oxylipins may suppress thermogenesis by inhibiting thioredoxin o (TRXo), thereby inactivating the alternative oxidase (AOX) pathway that drives heat production. These findings suggest convergence between plant and mammalian thermoregulatory pathways, with linoleic acid-derived oxylipins and prostaglandins emerging as conserved regulators of metabolic heat production across deeply divergent lineages.
