## Supplementary material for "Metabolomics of Thermoregulatory Transitions in the Eastern Skunk Cabbage (Symplocarpus foetidus)": Fig. S1

	Identification Level	Compound
H-T413	Tier 1	beta-D-Fructose
C-T1749	Tier 1	Traumatic Acid
C-T673	Tier 1	Maleamic acid
C-T1494	Tier 1	Itaconic acid
C-T1717	Tier 1	2-Methylheptanoic acid
C-T1781	Tier 2	Etherolenic acid
C-T1760	Tier 2	9,10-Epoxy-13-hydroxy-11-octadecenoic acid
C-T1615	Tier 2	Traumatin
C-2654	Tier 2	7'-Carboxy-gamma-tocotrienol
C-T1803	Tier 2	13-OxoODE
C-2897	Tier 2	12,13-Epoxy-9-hydroxy-10-octadecenoic acid
C-2971	Tier 2	Isomer 1 of Oleoyl glycine
C-T1776	Tier 2	6beta,7beta-Dihydroxykaurenoic acid
C-T1816	Tier 2	Pisiferic acid
C-T1805	Tier 2	9-OxoODE
C-T1811	Tier 2	15-OxoETE
C-T1828	Tier 2	8-[(1R,2R)-3-Oxo-2-{(Z)-pent-2-enyl}cyclopentyl]octanoic acid
C-T1752	Tier 2	13(S)-HODE
C-T1796	Tier 2	Crepenynic acid
C-T1573	Tier 2	12-Oxo-9(Z)-dodecenoic acid
C-3018	Tier 2	Farnesoic acid
H-T1921	Tier 2	Picrocrocin
C-2902	Tier 2	Carnosic acid
C-T1506	Tier 2	Prostaglandin I2
C-2789	Tier 2	Isomer 1 of 9(S)-HOT
C-3020	Tier 2	Oleoyl glycine
C-T1716	Tier 2	17-Hydroxylinolenic acid
C-T1720	Tier 2	Prostaglandin A2
C-T1723	Tier 2	13(S)-HOT
C-2841	Tier 2	Isomer 2 of 9(S)-HOT
K-1271	Tier 2	Nivalenol
H-T1084	Tier 2	Roseoflavin
C-T1664	Tier 2	Prostaglandin H2
C-T1746	Tier 2	5,6-Epoxytetraene
H-T801	Tier 2	Pantetheine
H-T2219	Tier 2	N-Acetyl-L-Metanephrine
C-2490	Tier 2	Isomer 1 of (7S,8S)-DiHODE
C-2126	Tier 2	9-Oxononanoic acid
K-985	Tier 2	Isomer 1 of N-formylkynurenine
C-T138	Tier 2	5,6-Dihydroxyindole 5-O-glucuronide
K-1083	Tier 2	N-formylkynurenine
H-T1198	Tier 2	24-Epicathasterone-3-O-Sulfate
C-T987	Tier 2	(R)-2,3-Dihydroxy-3-methylpentanoic acid
C-T330	Tier 2	(R)-4-Phosphopantoic acid
H-T1593	Tier 2	Phylloquinol O-sulfate_1
A-T1750	Tier 2	Penmacric acid
H-T1161	Tier 2	Heliespirone C
A-946	Tier 2	1-Aminocyclopropane-1-carboxylic acid
C-T1318	Tier 2	6-Keto-prostaglandin E1
H-T1662	Tier 2	Gibberellin A34-catabolite
A-1304	Tier 3 one-reaction	Phosphoribosylformylglycineamidine, 5'-phosphoribosyl-a-N-formylglycineamidine, Argininosuccinic acid, 5-Amino-6-(5'-phosphoribitylamino)uracil, Biflorin, Chlorogenic acid, trans-Ferulic acid, Isoferulic acid, Monoethyl phthalate
C-2882	Tier 3 one-reaction	25
K-2471	Tier 3 one-reaction	Aminopropylcadaverine, Venlafaxine
C-2750	Tier 3 one-reaction	Lipoamide, Fumaric acid, Maleic acid, Oxalacetic acid, Orotidine, Succinyladenosine, Orotic acid, Histidinal, Pyridoxamine 5'-phosphate, Eriodictyol
C-2727	Tier 3 one-reaction	Lipoamide, Fumaric acid, Maleic acid, Oxalacetic acid, Orotidine, Succinyladenosine, Orotic acid, Histidinal, Pyridoxamine 5'-phosphate, Eriodictyol
C-2545	Tier 3 one-reaction	5'-Methylthioadenosine, Melibiose, Cellobiose, Galactitol, D-Maltose, Alpha-Lactose, Sorbitol, Sucrose, Ribitol, D-Arabitol, Lactulose, Mannitol, Trehalose, L-Arabitol, D-Xylitol, Isomaltose, Galactinol, 3-b-Galactopyranosyl glucose, Epimelibiose, L-Iditol, Galactose-beta-1,4-xylose, Turanose, Kojibiose
C-2723	Tier 3 one-reaction	5-Acetylamino-6-formylamino-3-methyluracil, Indoxyl, Homocysteine, Methylcysteine, 1-(beta-D-Ribofuranosyl)-1,4-dihydronicotinamide
C-2829	Tier 3 one-reaction	Betaine aldehyde, Trimethylaminoacetone, Traumatic acid
K-1053	Tier 3 one-reaction	2-Keto-6-acetamidocaproate
C-3069	Tier 3 one-reaction	Nervonyl carnitine, 5,8-Tetradecadienoic acid, Alpha-Terpineol, Eucalyptol, Geraniol, 3-Oxododecanoic acid, 5-Dodecenoic acid, trans-Dodec-2-enoic acid
C-2836	Tier 3 one-reaction	Choline, Traumatic acid, 3-Oxododecanoic acid, Dodecanedioic acid, trans-4-Decenoic acid, cis-4-Decenoic acid, trans-Dec-2-enoic acid, 8-Methylnonenoate
C-2692	Tier 3 one-reaction	4-Hydroxystyrene, Phenylacetaldehyde, S-Lactoylglutathione, 4-Nitrophenyl sulfate, Thiamine monophosphate
C-2541	Tier 3 one-reaction	N-Carboxyethyl-g-aminobutyric acid, Warfarin, Bisdemethoxycurcumin, 2-Amino-4-oxo-4-alpha-hydroxy-6-(erythro-1',2',3'-trihydroxypropyl)-5,6,7,8-tetrahydroxypterin, Estrone sulfate
C-2722	Tier 3 one-reaction	5-amino-1-(5-phospho-D-ribosyl)imidazole-4-carboxylate, N5-Carboxyaminoimidazole ribonucleotide
C-2721	Tier 3 one-reaction	33
C-1973	Tier 3 one-reaction	Deoxyhypusine, 20-Hydroxy-leukotriene B4, 14,15-DiHETrE, 8,9-DiHETrE, 11,12-DiHETrE, 5,6-DHET, Levuglandin E2, Levuglandin D2, 12-Keto-tetrahydro-leukotriene B4, 13-L-Hydroperoxylinoleic acid, 13-OxoODE, 9-OxoODE, 8(R)-Hydroperoxylinoleic acid, 9(S)-HPODE, A-12(13)-EpODE, 12,13-DiHODE, 13-HOTE, 15(16)-EpODE, 15,16-DiHODE, 9(10)-EpODE, 9,10-DiHODE, 9-HOTE, 17-Hydroxylinolenic acid
C-2719	Tier 3 one-reaction	Deoxyhypusine, 20-Hydroxy-leukotriene B4, 14,15-DiHETrE, 8,9-DiHETrE, 11,12-DiHETrE, 5,6-DHET, Levuglandin E2, Levuglandin D2, 12-Keto-tetrahydro-leukotriene B4, 13-L-Hydroperoxylinoleic acid, 13-OxoODE, 9-OxoODE, 8(R)-Hydroperoxylinoleic acid, 9(S)-HPODE, A-12(13)-EpODE, 12,13-DiHODE, 13-HOTE, 15(16)-EpODE, 15,16-DiHODE, 9(10)-EpODE, 9,10-DiHODE, 9-HOTE, 17-Hydroxylinolenic acid
A-720	Tier 3 one-reaction	1-Benzyl-1,2,3,4-tetrahydroisoquinoline, Capsidiol
C-2280	Tier 3 one-reaction	Deoxyhypusine, 20-Hydroxy-leukotriene B4, 14,15-DiHETrE, 8,9-DiHETrE, 11,12-DiHETrE, 5,6-DHET, Levuglandin E2, Levuglandin D2, 12-Keto-tetrahydro-leukotriene B4, 13-L-Hydroperoxylinoleic acid, 13-OxoODE, 9-OxoODE, 8(R)-Hydroperoxylinoleic acid, 9(S)-HPODE, A-12(13)-EpODE, 12,13-DiHODE, 13-HOTE, 15(16)-EpODE, 15,16-DiHODE, 9(10)-EpODE, 9,10-DiHODE, 9-HOTE, 17-Hydroxylinolenic acid
C-3060	Tier 3 one-reaction	CPA(18:2(9Z,12Z)/0:0), Citric acid, Isocitric acid, D-threo-Isocitric acid, Hypogeic acid, Palmitoleic acid, Diketogulonic acid, 2,3-Diketo-L-gulonate, Trans-Hexa-dec-2-enoic acid, 5,6-Dihydroxyprostaglandin F1a, Palmitelaidic acid
K-2588	Tier 3 one-reaction	Venlafaxine, Dodecanol
K-2490	Tier 3 one-reaction	Carbon dioxide, Hypogeic acid, Palmitoleic acid, 13S-hydroxyoctadecadienoic acid, Alpha-dimorphecolic, 9,10-Epoxyoctadecenoic acid, 12,13-EpOME, 13(S)-HODE, 9-HODE, Trans-Hexa-dec-2-enoic acid, MG(0:0/14:1(9Z)/0:0), MG(14:1(9Z)/0:0/0:0), Palmitelaidic acid
C-2801	Tier 3 one-reaction	(R)-3-Hydroxy-Octadecanoic acid, L-Threonine, L-Homoserine, Tridecanoic acid, Dodecanoylcarnitine, L-Allothreonine, Tetradecanoylcarnitine, 4,8 dimethylnonanoyl carnitine, Dihydroceramide, Undecanoylcarnitine
H-281	Tier 3 one-reaction	25
K-1930	Tier 3 one-reaction	Pelargonidin, Indoxyl sulfate
C-2756	Tier 3 one-reaction	Pentosidine
K-2326	Tier 3 one-reaction	Galactaric acid, Glucaric acid, Orotidine, Alloxan
H-1367	Tier 3 one-reaction	Dihydrouracil, Dihydrothymine, 3-Amino-2-piperidone, D-1-Piperideine-2-carboxylic acid, 2-Pyrrolidinone, 1,3-Dimethyluracil, Imidazolepropionic acid, Methylimidazoleacetic acid, D-Alanyl-D-alanine, N-Methylhydantoin, Methylimidazole acetaldehyde, Pi-Methylimidazoleacetic acid, (S)-2,3,4,5-Tetrahydropiperidine-2-carboxylate
H-352	Tier 3 one-reaction	26
H-334	Tier 3 one-reaction	Gingerol, L-Isoleucine, L-Alloisoleucine, L-Leucine, L-Norleucine, Aminocaproic acid, Beta-Leucine, Galactose-beta-1,4-xylose, Thyrotropin-releasing factor
K-1826	Tier 3 one-reaction	Dimethylarsinate
H-56	Tier 3 one-reaction	7-Methylinosine, L-Kynurenine, Formyl-5-hydroxykynurenamine, Chalcone
H-272	Tier 3 one-reaction	Gingerol, L-Isoleucine, L-Alloisoleucine, L-Leucine, L-Norleucine, Aminocaproic acid, Beta-Leucine, Galactose-beta-1,4-xylose, Thyrotropin-releasing factor
K-1099	Tier 3 one-reaction	2-Phosphoglyceric acid, 3-Phosphoglyceric acid, 2-Phospho-D-glyceric acid, 8-Chloroxanthine, Manganese
A-2659	Tier 3 one-reaction	Acetylcholine, 4-Trimethylammoniobutanoic acid, L-Phenylalanine, 3-Pyridinebutanoic acid, Atenolol, Benzocaine, Norsalsolinol,3-Oxododecanoic acid, Myristic acid, 2,6,10-Trimethylundecanoic acid
K-1549	Tier 3 one-reaction	2-Phosphoglyceric acid, 3-Phosphoglyceric acid, D-Erythrose 4-phosphate, 2-Phospho-D-glyceric acid, 8-Chloroxanthine
K-1140	Tier 3 one-reaction	2-Phosphoglyceric acid, 3-Phosphoglyceric acid, 2-Phospho-D-glyceric acid, 8-Chloroxanthine, Manganese
K-955	Tier 3 one-reaction	3-Furoic acid, 2-Furoic acid, 2-Propyn-1-al, 3-Butyn-1-al
K-588	Tier 3 one-reaction	Indoxyl sulfate, Diethylthiophosphate, Dimethylarsinous acid, Gallic acid
C-353	Tier 3 one-reaction	2-(Formamido)-N1-(5-phospho-D-ribosyl)acetamidine, L-beta-aspartyl-L-glycine, O-Ureidohomoserine
A-2682	Tier 3 one-reaction	N-Acetylputrescine, N-Acetylcadaverine, 1-(3-Aminopropyl)-4-aminobutanal
C-1066	Tier 3 one-reaction	Glycolic acid, Glycine, Uracil, 5-Methylcytosine, Carbamic acid, 2-O-Methylcytosine, 5-Acetylamino-6-formylamino-3-methyluracil, 3-Methylcytosine, O-Phosphoethanolamine, Alendronic acid, Diethylphosphate
C-143	Tier 3 one-reaction	Isovalerylglutamic acid, Suberylglycine, Norepinephrine sulfate, Glutaconylcarnitine, Estrone sulfate, 7-Methylguanosine, 3-Butyn-1-al
C-1861	Tier 3 one-reaction	Imidazole, 2,3-Diaminopropionic acid, Acrylamide, Imidazolone, Beta-Aminopropionitrile
A-789	Tier 3 one-reaction	3-Furoic acid, 2-Furoic acid, 2-Propyn-1-al, 3-Butyn-1-al
C-158	Tier 3 one-reaction	Guanidinosuccinic acid
C-1089	Tier 3 one-reaction	Fumaric acid, Maleic acid
C-1183	Tier 3 one-reaction	2-Aminoacrylic acid, Ureidopropionic acid, L-Asparagine, L-Aspartic acid, Acetylglycine, Vinylacetylglycine, Iminoaspartic acid, Acrylamide, L-2-Amino-3-oxobutanoic acid, D-Aspartic acid, Glycyl-glycine, Iminodiacetate, L-Aspartate-semialdehyde
A-2084	Tier 3 one-reaction	1,2-Dihydroxy-3-keto-5-methylthiopentene
C-50	Tier 3 one-reaction	Glycolic acid, Glycine, Uracil, 5-Methylcytosine, Carbamic acid, 2-O-Methylcytosine, 5-Acetylamino-6-formylamino-3-methyluracil, 3-Methylcytosine, O-Phosphoethanolamine, Alendronic acid, Diethylphosphate
A-830	Tier 3 one-reaction	3-Furoic acid, 2-Furoic acid, 2-Propyn-1-al, 3-Butyn-1-al
K-427	Tier 3 one-reaction	S-aminomethyldihydrolipoamide, 2-(3-Carboxy-3-(methylammonio)propyl)-L-histidine
K-1479	Tier 3 one-reaction	Betaine aldehyde
H-2129	Tier 3 one-reaction	Dimethylamine
C-1656	Tier 3 one-reaction	Thiamine, 2,4-Diaminobutyric acid, L-2,4-diaminobutyric acid, Methylamine, Bicine
C-2015	Tier 3 one-reaction	Acetylcysteine, Lanthionine ketimine, Pyruvic acid, Pyruvaldehyde, Formaldehyde, Malondialdehyde, Malonic semialdehyde
H-1270	Tier 3 one-reaction	Acetaldehyde, Niacinamide, Pyrimidine, Histidinal, L-Histidine
K-234	Tier 3 one-reaction	Amlodipine, Canavanine, Quetiapine
H-2380	Tier 3 one-reaction	Palmitic acid, Uracil, Pentadecanoic acid, Trimethyltridecanoic acid, Octadecanol
C-2237	Tier 3 one-reaction	2-Phosphoglyceric acid, 3-Phosphoglyceric acid, 2-Phospho-D-glyceric acid, Phosphoserine, DL-O-Phosphoserine, 8-Chloroxanthine
H-907	Tier 3 one-reaction	Hydrogen, Pyrimidine
K-454	Tier 3 one-reaction	6-Hydroxymelatonin
K-426	Tier 3 one-reaction	Homo-L-arginine
C-3026	Tier 3 one-reaction	Octanal
A-2969	Tier 3 one-reaction	SM(d18:0/12:0), Demethylated antipyrine
C-2680	Tier 3 only two-reaction	59
C-1955	Tier 3 only two-reaction	Phosphorus, Phytyl diphosphate, Rigin
K-2852	Tier 3 only two-reaction	Nitric oxide, Phytosphingosine-1-P, Cyanate, Nitrite, Spermine
C-2978	Tier 3 only two-reaction	63
K-1817	Tier 3 only two-reaction	82
H-1404	Tier 3 only two-reaction	40
K-1590	Tier 3 only two-reaction	Chlorite, Chlorate, Geranylgeranyl-PP, Pyridoxine 5'-phosphate, N1-(5-Phospho-a-D-ribosyl)-5,6-dimethylbenzimidazole, 3-Butyn-1-al, Phenol, 4-Aminophenol, Vanylglycol, Thymidine 3',5'-cyclic monophosphate, Nicotinamide ribotide, m-Chlorobenzoic acid, Phosphorylcholine, Calcium
K-1094	Tier 3 only two-reaction	Nitric oxide, Canavanine, 5-Amino-6-(5'-phosphoribitylamino)uracil
C-711	Tier 3 only two-reaction	Glucosamine, Fructosamine, O-Ureidohomoserine, Galactosylhydroxylysine
C-740	Tier 3 only two-reaction	184
C-118	Tier 3 only two-reaction	Chlorate, Molybdopterin-AMP, Copper, Phosphate, 2,5-Diamino-6-(5'-triphosphoryl-3',4'-trihydroxy-2'-oxopentyl)-amino-4-oxopyrimidine, Diguanosine diphosphate, Xanthurenic acid, Selenocystathionine, Ibuprofen, Mercury
C-112	Tier 3 only two-reaction	Thiocyanate, Loratadine, Methylarsonite, 3,3',4'5-Tetrahydroxystilbene, Thiamine pyrophosphate, 2-(a-Hydroxyethyl)thiamine diphosphate, Aminoparathion, Parathion
C-145	Tier 3 only two-reaction	114
C-699	Tier 3 only two-reaction	51
C-697	Tier 3 only two-reaction	3-Sulfinoalanine, Hydrogen sulfite, Copper, Quinone, 1,2-Benzoquinone, Nicotinic acid, Picolinic acid, Indoxyl sulfate, Imidazole acetol-phosphate, Medroxyprogesterone, 17-HDoHE, m-Chlorobenzoic acid, m-Chlorohippuric acid, Phosphate, Hydrogen sulfite, 3-Mercaptopyruvic acid, Capsaicin, 16b-Hydroxystanozolol, 4b-Hydroxystanozolol, 3'-Hydroxystanozolol, S-(3-oxo-3-carboxy-n-propyl)cysteine, 3-Nitr…
C-341	Tier 3 only two-reaction	39
H-2277	Tier 3 only two-reaction	43
C-2503	Tier 3 only two-reaction	108
C-2505	Tier 3 only two-reaction	189
C-2663	Tier 3 only two-reaction	Sodium, Nickel
H-2379	Tier 3 only two-reaction	75
C-2652	Tier 3 zero-reaction	3-Hexenedioic acid, 3-Methylglutaconic acid, (E)-2-Methylglutaconic acid
C-2162	Tier 3 zero-reaction	13S-hydroxyoctadecadienoic acid, Alpha-dimorphecolic, 9,10-Epoxyoctadecenoic acid, 12,13-EpOME, 13(S)-HODE, 9-HODE
C-3116	Tier 3 zero-reaction	15-Keto-13,14-dihydroprostaglandin A2, Prostaglandin J2, Prostaglandin A2, 12-Keto-leukotriene B4, Prostaglandin B2, Delta-12-Prostaglandin J2, Leukotriene B5
C-1959	Tier 3 zero-reaction	13S-hydroxyoctadecadienoic acid, Alpha-dimorphecolic, 9,10-Epoxyoctadecenoic acid, 12,13-EpOME, 13(S)-HODE, 9-HODE
K-2733	Tier 3 zero-reaction	Imipramine
C-3066	Tier 3 zero-reaction	8,11,14-Eicosatrienoic acid, 5,8,11-Eicosatrienoic acid
C-2542	Tier 3 zero-reaction	Galactosylglycerol
H-797	Tier 3 zero-reaction	N-Acetylputrescine
H-569	Tier 3 zero-reaction	5-Aminopentanamide
H-1668	Tier 3 zero-reaction	5-Aminopentanamide
H-1829	Tier 3 zero-reaction	N-Acetylputrescine
C-2109	Tier 3 zero-reaction	Cyclic AMP, Adenosine 2',3'-cyclic phosphate
H-1233	Tier 3 zero-reaction	Glutarylcarnitine
H-1188	Tier 3 zero-reaction	Glutarylcarnitine
K-10	Tier 3 zero-reaction	Galactose-beta-1,4-xylose
H-389	Tier 3 zero-reaction	L-Isoleucine , L-Alloisoleucine, L-Leucine, L-Norleucine, Aminocaproic acid, Beta-Leucine
H-1218	Tier 3 zero-reaction	Isovalerylglutamic acid, Suberylglycine
C-1446	Tier 3 zero-reaction	5-Hydroxytryptophol
C-1218	Tier 3 zero-reaction	Dihydrouracil, N-Methylhydantoin
H-232	Tier 3 zero-reaction	Ornithine, D-Ornithine
H-65	Tier 3 zero-reaction	Monoethyl malonic acid, Ethylmalonic acid, Glutaric acid, Methylsuccinic acid, Dimethylmalonic acid, 2-Acetolactate, (S)-2-Acetolactate
C-208	Tier 3 zero-reaction	Uracil
C-345	Tier 3 zero-reaction	Uracil
H-471	Tier 3 zero-reaction	Ethanol
A-1566	Tier 3 zero-reaction	Monoethyl malonic acid, Ethylmalonic acid, Glutaric acid, Methylsuccinic acid, Dimethylmalonic acid, 2-Acetolactate, (S)-2-Acetolactate
A-1317	Tier 3 zero-reaction	Dihydrouracil, N-Methylhydantoin
K-651	Tier 3 zero-reaction	Fumaric acid, Maleic acid
C-1964	Tier 3 zero-reaction	Methylmalonic acid, Succinic acid, Erythrono-1,4-lactone, Threonolactone
H-899	Tier 3 zero-reaction	2,5-Furandicarboxylic acid
C-514	Tier 3 zero-reaction	Glycylprolylhydroxyproline
H-857	Tier 3 zero-reaction	2,5-Furandicarboxylic acid
C-3076	Tier 3 zero-reaction	MG(0:0/15:0/0:0), MG(15:0/0:0/0:0)
H-896	Tier 3 zero-reaction	cis-2-Methylaconitate
A-2894	Tier 3 zero-reaction	D-Pantethine
H-963	Tier 3 zero-reaction	cis-2-Methylaconitate
K-51	Tier 3 zero-reaction	Hydrogen peroxide
C-2848	Unidentified
C-426	Unidentified
K-2778	Unidentified
A-1949	Unidentified
H-1301	Unidentified
H-1240	Unidentified
H-1192	Unidentified
H-1133	Unidentified
C-1192	Unidentified
H-1124	Unidentified
H-1119	Unidentified
K-908	Unidentified
C-328	Unidentified
C-2646	Unidentified
C-681	Unidentified
C-705	Unidentified
C-1920	Unidentified
C-2216	Unidentified
