## Supplementary material for "Metabolomics of Thermoregulatory Transitions in the Eastern Skunk Cabbage (Symplocarpus foetidus)": Fig. S2

	PC1	PC2
Pisiferic acid	-0.092045	0.016462
9-OxoODE	-0.09187	0.012937
Oleoyl glycine	-0.091089	0.0080318
C-2719	-0.091063	-0.011718
C-2652	-0.090492	-0.010681
7'-Carboxy-gamma-tocotrienol	-0.090414	-0.022014
Isomer 2 of 9(S)-HOT	-0.089597	-0.0087034
12-Oxo-9(Z)-dodecenoic acid	-0.089381	-0.0099632
C-2162	-0.087376	0.044691
Isomer 1 of 9(S)-HOT	-0.087346	-0.016543
K-1053	-0.086819	0.026633
C-3066	-0.086079	-0.012248
H-1192	-0.086038	0.067691
15-OxoETE	-0.085663	-0.0091485
Nivalenol	-0.085319	0.029217
Crepenynic acid	-0.085282	-0.010314
Prostaglandin A2	-0.085192	-0.037279
H-1233	-0.084918	0.071271
H-1301	-0.084866	0.066643
Picrocrocin	-0.084765	0.055202
Traumatin	-0.084724	-0.011844
Prostaglandin I2	-0.084421	-0.057031
C-3069	-0.084302	0.019185
17-Hydroxylinolenic acid	-0.08429	-0.015067
H-1188	-0.083781	0.066813
H-797	-0.083679	-0.017454
H-1240	-0.083578	0.062259
C-1959	-0.083513	-0.01484
C-2978	-0.083442	-0.0040288
C-2756	-0.082915	-0.030201
beta-D-Fructose	-0.08279	0.040667
H-352	-0.082711	0.054236
Farnesoic acid	-0.082098	0.032665
Etherolenic acid	-0.081952	-0.0035512
C-1973	-0.081881	-0.050675
C-2848	-0.081494	0.044713
Traumatic Acid	-0.081474	0.043409
C-426	-0.080729	0.024752
Carnosic acid	-0.08058	-0.017748
8-[(1R,2R)-3-Oxo-2-{(Z)-pent-2-enyl}cyclopentyl]octanoic acid	-0.08017	-0.020666
H-569	-0.080049	0.013968
Prostaglandin H2	-0.079643	-0.045745
C-2801	-0.079561	-0.045907
C-3116	-0.078903	0.037428
C-2882	-0.078881	-0.017687
H-1133	-0.078521	0.080412
13(S)-HOT	-0.078118	-0.052564
A-1949	-0.077935	0.030102
H-281	-0.077865	0.06589
A-2659	-0.077739	-0.055669
K-1549	-0.077515	0.052519
H-1119	-0.077379	0.039589
H-334	-0.076872	0.082424
Isomer 1 of (7S,8S)-DiHODE	-0.076804	-0.031104
H-1668	-0.076711	0.036642
Isomer 1 of Oleoyl glycine	-0.076615	0.023941
C-2829	-0.076463	0.048209
C-2280	-0.07624	-0.03194
Isomer 1 of N-formylkynurenine	-0.07623	0.051448
H-389	-0.075859	0.0012919
C-1955	-0.075842	-0.029542
H-1367	-0.075798	-0.0018252
12,13-Epoxy-9-hydroxy-10-octadecenoic acid	-0.075268	-0.038882
9-Oxononanoic acid	-0.07513	-0.022473
H-1404	-0.074964	-0.0029197
K-2733	-0.074845	-0.049154
H-272	-0.074772	0.030491
H-1124	-0.074762	0.051308
K-2471	-0.074736	-0.017943
H-1218	-0.073597	0.058824
13-OxoODE	-0.073209	-0.0035816
13(S)-HODE	-0.072757	-0.052936
K-2490	-0.072555	-0.047208
5,6-Epoxytetraene	-0.0714	-0.053489
C-2541	-0.071163	0.0515
9,10-Epoxy-13-hydroxy-11-octadecenoic acid	-0.069955	-0.036374
C-3060	-0.069127	0.053148
6beta,7beta-Dihydroxykaurenoic acid	-0.069095	-0.030599
C-2723	-0.068731	0.073463
C-2722	-0.068627	0.051153
C-2721	-0.0681	0.06413
C-2836	-0.06792	-0.0026439
K-10	-0.067872	0.097701
K-1099	-0.066986	0.086671
H-1829	-0.066742	-0.028096
K-2852	-0.06658	-0.054509
C-2109	-0.066022	0.099812
C-2727	-0.065843	0.072186
Roseoflavin	-0.065794	0.052459
K-1140	-0.065528	0.06844
C-2750	-0.065287	0.078502
C-2542	-0.065169	0.04876
Pantetheine	-0.064554	0.086003
C-2692	-0.064297	0.058531
C-2545	-0.063648	0.064521
K-2588	-0.063427	-0.042446
K-1590	-0.062043	0.12041
N-formylkynurenine	-0.061959	0.14217
K-2778	-0.061475	0.095091
K-908	-0.060959	0.088933
C-1192	-0.060927	-0.023805
K-1930	-0.060649	0.11561
5,6-Dihydroxyindole 5-O-glucuronide	-0.060342	0.0072922
N-Acetyl-L-Metanephrine	-0.060058	0.082696
A-720	-0.059668	0.10118
K-588	-0.059074	0.11435
C-2680	-0.057871	0.077168
A-1304	-0.057797	0.075228
K-1817	-0.057046	0.13009
K-955	-0.056047	0.11129
24-Epicathasterone-3-O-Sulfate	-0.05596	0.03133
H-56	-0.051979	0.15943
C-1446	-0.045758	-0.035261
K-1826	-0.044341	0.149
K-2326	-0.041781	0.17369
K-1094	-0.034971	0.11779
K-234	-0.013765	-0.087481
K-454	-0.0037923	-0.12828
K-426	-0.0032015	-0.074692
C-2237	0.040346	-0.18064
A-2682	0.044103	-0.11401
Penmacric acid	0.045932	0.0048132
C-3026	0.047182	0.15774
C-2015	0.050652	-0.048466
Itaconic acid	0.050793	-0.12109
Gibberellin A34-catabolite	0.051709	-0.10513
K-51	0.052955	-0.081551
K-1479	0.053414	-0.12271
K-651	0.055232	-0.044956
H-2380	0.057227	0.038665
6-Keto-prostaglandin E1	0.05725	-0.038244
Heliespirone C	0.057604	-0.0044885
C-514	0.058399	-0.076796
2-Methylheptanoic acid	0.058557	0.14513
H-963	0.059198	-0.077446
Phylloquinol O-sulfate_1	0.059911	0.065687
C-681	0.060606	0.13201
C-2646	0.060627	-0.064047
C-1964	0.062851	0.128
H-65	0.063462	0.055951
H-2379	0.063682	0.052403
A-2969	0.063985	0.04389
H-2277	0.06453	0.034837
H-1270	0.065084	0.097798
H-896	0.065647	-0.052864
A-2894	0.066446	-0.053383
H-232	0.067018	0.13246
K-427	0.067223	-0.087747
C-1920	0.067557	-0.040922
H-2129	0.068318	-0.064337
C-2663	0.069353	0.10346
C-2505	0.070303	0.087659
A-1317	0.071062	-0.061495
1-Aminocyclopropane-1-carboxylic acid	0.071247	-0.0037913
C-2503	0.071828	0.076274
C-740	0.074203	0.1215
H-899	0.074293	-0.024302
C-697	0.074503	0.084407
C-1861	0.074647	0.12397
C-1218	0.074754	0.10621
C-711	0.074907	0.11644
H-857	0.074993	-0.029206
A-1566	0.075066	0.083951
C-705	0.075208	0.12151
C-699	0.075788	0.10777
C-353	0.076021	0.10544
Maleamic acid	0.076379	0.11287
A-2084	0.076447	-0.0099429
(R)-2,3-Dihydroxy-3-methylpentanoic acid	0.076457	0.026137
C-1089	0.076605	0.09285
C-208	0.077439	0.11283
A-830	0.077643	0.087566
C-328	0.077753	0.10229
A-789	0.078026	0.069403
C-345	0.078178	0.11196
(R)-4-Phosphopantoic acid	0.078435	0.057198
C-118	0.079783	0.050919
C-1183	0.080392	0.10757
C-341	0.080671	0.083817
H-907	0.080992	-0.049581
C-1656	0.081285	0.10157
C-50	0.081734	0.078512
C-158	0.082331	0.043406
C-2216	0.083336	0.10935
C-112	0.08372	0.039163
C-1066	0.083771	0.05572
C-145	0.08406	0.061974
C-143	0.084112	0.060849
H-471	0.084875	0.052549
C-3076	0.086339	0.032152
